# Endocrine disruption of early uterine differentiation causes adenocarcinoma mediated by Wnt/β-catenin- and PI3K/AKT signaling

**DOI:** 10.1101/2022.11.18.517135

**Authors:** Elizabeth Padilla-Banks, Wendy N. Jefferson, Brian N. Papas, Alisa A. Suen, Xin Xu, Diana V. Carreon, Cynthia J. Willson, Erin M. Quist, Carmen J. Williams

**Affiliations:** Reproductive and Developmental Biology Laboratory, National Institute of Environmental Health Sciences, National Institutes of Health, Research Triangle Park, NC 27709, USA; Epigenetics and Stem Cell Biology Laboratory, National Institute of Environmental Health Sciences, National Institutes of Health, Research Triangle Park, NC 27709, USA; Inotiv-RTP, Research Triangle Park, NC 27709, USA; Experimental Pathology Laboratories, Research Triangle Park, NC 27709, USA

**Author notes:** These authors contributed equally to the manuscript (Elizabeth Padilla-Banks, Wendy N. Jefferson). Present address: Charles River Laboratories, Durham, NC 27703, USA. **Correspondence:** Carmen J. Williams.

**Keywords:** Endometrium, epithelial stem cells, scRNAseq, spatial sequencing, adenocarcinoma, diethylstilbestrol

## Abstract

Developmental exposure to non-mutagenic environmental factors can contribute to cancer risk, but the underlying mechanisms are not understood. We used a mouse model of endometrial adenocarcinoma that results from brief developmental exposure to an estrogenic chemical, diethylstilbestrol (DES), to determine causative factors. Single cell RNA sequencing and spatial transcriptomics of adult uteri revealed new markers of uterine epithelial stem cells, identified luminal and glandular progenitor cells, and defined a glandular epithelial differentiation trajectory. Neonatal DES exposure disrupted uterine epithelial differentiation, resulting in widespread activation of Wnt signaling and a failure to generate epithelial stem cells or distinguishable glandular and luminal epithelial cells. The endometrial stromal cells activated inflammatory signals and oxidative stress. Together, these changes activated PI3K/AKT signaling to drive malignant transformation. These findings explain how human cancers, which are often associated with abnormal activation of PI3K/AKT signaling, could result from exposure to environmental insults during development.

**Highlights:**

- Single cell analysis of adult mouse uteri reveals epithelial stem cell markers and gland development trajectory
- Developmental DES exposure causes widespread activation of Wnt signaling and failure of epithelial cell differentiation
- Uterine adenocarcinoma results from combined Wnt/β-catenin activation, stromal inflammation, and induction of PI3K/AKT signaling
- OLFM4 is a marker of developmental DES-induced uterine adenocarcinoma
