## Supplemental Table S8 for "Endocrine disruption of early uterine differentiation causes adenocarcinoma mediated by Wnt/β-catenin- and PI3K/AKT signaling"

### Sheet: 8A_371 DEGs CO 14 specific
Supplemental Table S8A: GPC CO cluster 14 specific DEGs
Gene
AC148989.5
AC157667.1
AC163329.3
Abca1
Abcb1b
Abcc3
Abt1
Acsl4
Adamts1
Agpat5
Agps
Akap11
Aldh1a2
Aldh7a1
Amotl2
Ankle1
Ankrd26
Ankrd29
Apex1
Aqp8
Arg2
Arid5a
Arl6ip6
Arnt2
Asrgl1
Atad5
Atf3
Atp6v0d2
Atxn10
B3gnt5
B4galt6
Bace1
Bag2
Baz1b
Bcam
Bckdk
Bex1
Blm
Bola2
Bpnt1
Brca2
Bri3bp
C1qbp
Cad
Car4
Casc4
Casz1
Ccnf
Cd320
Cd63
Cdc25a
Cdca7l
Cdh16
Cdk2
Cdkn2c
Cdr2
Cdt1
Cenpi
Cenpu
Cep295
Cep57l1
Ces2b
Chaf1a
Chek1
Chek2
Chp1
Chtf18
Cinp
Cish
Ckap4
Ckb
Cldn10
Clic4
Cln6
Cnn3
Cobl
Cpt1a
Cpxm1
Crem
Crybb1
Csf1
Cst3
Cstf3
Ctdspl
Ctsb
Ctsd
Ctsf
Ctsz
Cwh43
Cyp26a1
Cys1
D030056L22Rik
Dcdc2a
Dck
Ddost
Depdc7
Derl3
Dna2
Dnph1
Dpp4
Dscc1
E2f1
E2f3
Ebf4
Efhd1
Egfl7
Egr3
Emb
Enah
Eppk1
Erbb4
Ergic1
Ergic2
Espl1
Ethe1
Eva1b
Exo1
F3
Fam13a
Fam175a
Fam72a
Fancd2
Fbln1
Fermt2
Fgf9
Fgfr2
Fjx1
Fkbp11
Fkbp1a
Fkbp9
Flot2
Fndc5
Folr1
Foxm1
Fsd1l
Ftsj3
Fzd10
Gadd45b
Gadd45g
Galnt11
Gcat
Gclc
Gdf15
Gem
Ggh
Gkap1
Glb1
Glud1
Gm2a
Gm47283
Gnl3
Gpc1
Gpx3
Grwd1
Gsn
Gstm5
Gstm7
H1fx
Haus4
Hdac11
Hdc
Hipk2
Hopx
Hoxb2
Hpgds
Hsd11b1
Hspa4l
Htra1
Idh2
Ifitm1
Ifrd2
Ift57
Igf1r
Igfbp3
Igfbp7
Ikzf4
Il5ra
Impdh2
Itga1
Jade1
Kank3
Kcne2
Kcne3
Kif18b
Klk1
Klk1b24
Krt17
Krt25
Lbp
Ldhb
Lgmn
Lgr5
Lhfpl2
Limch1
Lonp1
Lrp6
Lrr1
Lrrc16a
Maged1
Malrd1
Mdc1
Mfge8
Mgll
Miip
Mme
Mmp7
Mms22l
Mpc2
Mt1
Mt2
Mthfd1l
Mtr
Mybbp1a
Myc
Myg1
Myo6
Napsa
Nceh1
Ncl
Nelfe
Nenf
Neurl1b
Nhs
Nmb
Nme6
Nolc1
Nop56
Npnt
Nr4a1
Nrgn
Nt5dc2
Nucb2
Nudc
Nup155
Nup210
Olfm1
Paics
Pamr1
Parp1
Pcna
Pcna-ps2
Pcnt
Pcsk6
Pde10a
Pde4d
Pfas
Phgdh
Pigf
Pim3
Pinlyp
Pkib
Pla2g12a
Plce1
Pold1
Pold3
Pole
Ppib
Ppt2
Prap1
Prodh
Prpf31
Prps1
Psip1
Psmc3ip
Ptgdr
Ptger2
Ptprc
Ptprr
Pvt1
RP23-139J18.1
RP23-289H16.2
RP23-297K24.1
RP23-325M7.3
RP23-37G19.2
RP23-461C4.3
RP24-142A23.1
RP24-286J21.7
RP24-354K18.1
RP24-468O24.4
RP24-553B2.1
Rab3ip
Rad9a
Raly
Rasd1
Rassf4
Rbbp7
Rbp7
Rcn1
Rfc1
Rfc3
Rnase1
Rpl12
Rpl23
Rplp1
Rpn2
Rps15
Rps16
Rps20
Rps21
Rps28
Rps5
S100g
Sac3d1
Scg5
Scpep1
Sdc4
Sema3c
Sgms1
Sgms2
Sil1
Ska3
Slc25a17
Slc25a28
Slc25a39
Slc5a11
Slc6a6
Smpdl3b
Snrnp25
Socs2
Socs3
Spata6
Spink8
Srd5a1
Srgap2
St3gal4
Stub1
Sult1d1
Suv39h1
Tcf19
Tead1
Tex30
Tgfbi
Them5
Tiam1
Tm4sf4
Tmed3
Tmed6
Tmem107
Tmem109
Tmprss13
Tpm1
Traip
Troap
Trp53
Tsc22d1
Tspan3
Tspan5
Tssc4
Ttpa
Tubb6
Umod
Usp2
Ust
Vars
Vegfb
Vkorc1
Vps37d
Wdr90
Wee1
Wfdc15b
Wfdc2
Xrcc1
Zbtb38
Zdhhc2
Zfp367
Zfp644
Znhit3
Znrf3
Zw10
arsb
hexb

### Sheet: 8B_277 DEGs CO 4 specific
Supplemental Table S8B: LPC CO cluster 4 specific DEGs
Gene
AC114920.2
Acat1
Acat2
Acp1
Acsl5
Actl6a
Ada
Ak6
Aktip
Alg14
Anapc11
Anp32a
Ap2s1
Apitd1
Arhgap19
Arhgef39
Banf1
Bcas2
Bola3
Bora
Brip1
Cacybp
Calm1
Calm2
Cbx1
Cdc123
Cdk2ap1
Cdk4
Cdk5rap2
Cdkn2aipnl
Cdkn3
Cenpl
Cep128
Cep89
Cetn3
Clic1
Cmc2
Cnih4
Cnot6
Coa3
Commd1
Coq7
Cox5a
Ctcf
Cycs
Dazap1
Dbi
Ddx1
Ddx39
Ddx39b
Dnajc2
Dnajc8
Dpy30
Dynll1
Dynll2
Eif1ad
Eif4e
Elof1
Emg1
Emp1
Eny2
Erh
Eri1
Exosc8
Fam111a
Fam3c
Fam96a
Fdps
Fmr1
Fopnl
G2e3
G3bp1
Gapdh
Gatm
Gclm
Gemin6
Gjb2
Gpsm2
Gtf2a2
H1f0
H2afy
H3f3b
Haus8
Hdac2
Hddc2
Hdgf
Higd1a
Hist1h4i
Hmgb1
Hmgb3
Hmgcr
Hmgn1
Hmgn5
Hn1
Hnrnpa0
Hnrnpa1
Hnrnpa2b1
Hnrnpa3
Hnrnpab
Hnrnpd
Hnrnpdl
Hnrnpf
Hnrnpk
Hnrnpl
Hp1bp3
Hspa14
Hspd1
Idh3a
Ift27
Itgb3bp
Kif14
Kpnb1
Larp7
Lbr
Lin54
Lsm4
Lsm5
Lsm8
Mad2l1
Magoh
Mapre1
Marcks
Med21
Med30
Melk
Mis18a
Mrfap1
Mrpl13
Mrpl18
Mrpl20
Mrpl41
Mrpl42
Mrpl49
Mrpl51
Mrps18c
Mrps24
Mrps25
Mthfd2
Myef2
Naa50
Ndc1
Nde1
Ndufa5
Ndufaf2
Neil3
Ngfrap1
Nme1
Nol7
Nop58
Nsmce1
Nsmce2
Nsmce4a
Nudcd2
Nudt21
Nudt5
Nup205
Nup37
Nup85
Oard1
Orc6
Ormdl2
Oxct1
Pa2g4
Pbdc1
Pdap1
Pgam1
Phf5a
Pih1d1
Plscr1
Ppa1
Ppia
Ppih
Ppm1g
Ppp1cc
Ppp1r1b
Prdx4
Prkar2a
Prmt1
Psat1
Psma1
Psma2
Psma4
Psmc1
Psmd1
Psmd14
Psmd7
Ptges3
Ptms
Ptn
RP23-198E14.7
RP23-43G12.1
RP23-89C10.1
Rac1
Rad50
Rbbp4
Rbl1
Rbm3
Rbm8a
Rcc2
Rdx
Rfwd3
Rhno1
Rnf26
Rnps1
Rpa1
Rpa3
Rpp30
Rwdd1
2022-09-07
Set
Sf3b6
Sfpq
Ska2
Smarca5
Smc3
Smchd1
Snrnp40
Snrpa1
Snrpb
Snrpc
Snrpd1
Snrpd3
Snrpe
Snrpf
Snrpg
Snu13
Snx3
Sptssa
Sqle
Srsf1
Srsf2
Srsf3
Srsf7
Ssb
Ssna1
Stip1
Stra13
Sumo2
Supt16
Taf15
Tagln2
Tcof1
Terf1
Tfdp1
Tfrc
Thoc7
Tmem54
Tmem97
Tmpo
Tmx1
Tpm3-rs7
Trim46
Trim59
Tsen34
Tsn
Ttc9c
Tuba1c
Tubg1
Txn1
Txnl1
U2af1
Ubald2
Ube2a
Uchl3
Uchl5
Uevld
Uqcr10
Utp3
Vbp1
Vdac1
Vdac3
Xpo1
Ybx1
Ywhah
Zfp91
Zwilch
l7Rn6

### Sheet: 8C_225 DEGs overlapped
Supplemental Table S8C: 225 DEGs in common between LPC and GPC
Gene
Alyref
Anapc15
Anapc5
Anln
Anp32b
Anp32e
Arhgap11a
Arl6ip1
Asf1b
Aspm
Atad2
Aurka
Aurkb
Birc5
Brca1
Bub1
Bub1b
Bub3
Casc5
Cbx3
Ccdc34
Ccna2
Ccnb1
Ccnb2
Cdc20
Cdc25b
Cdc25c
Cdc45
Cdca2
Cdca3
Cdca5
Cdca8
Cdk1
Cdkn2d
Cenpa
Cenpe
Cenpf
Cenph
Cenpk
Cenpm
Cenpn
Cenpp
Cenpq
Cenpw
Cep55
Cit
Ckap2
Ckap2l
Ckap5
Cks1b
Cks2
Clspn
Cse1l
Dbf4
Dctpp1
Dek
Depdc1a
Dhfr
Diaph3
Dlgap5
Dnajc9
Dnmt1
Dtl
Dtymk
Dut
E2f8
Ect2
Ercc6l
Esco2
Ezh2
Fam64a
Fam83d
Fbxo5
Fen1
Fignl1
Gas2l3
Gins2
Gmnn
H2afv
H2afx
H2afz
Hat1
Haus1
Hells
Hint1
Hirip3
Hist1h1b
Hist1h1e
Hist1h2ae
Hist1h2ap
Hjurp
Hmgb2
Hmgn2
Hmmr
Hsp90aa1
Ilf2
Incenp
Iqgap3
Kif11
Kif15
Kif18a
Kif20a
Kif20b
Kif22
Kif23
Kif2c
Kif4
Knstrn
Kntc1
Kpna2
Lig1
Lmnb1
Lockd
Lsm2
Lsm3
Lsm6
Lyar
Mastl
Mcm10
Mcm2
Mcm3
Mcm4
Mcm5
Mcm6
Mcm7
Mis18bp1
Mki67
Mphosph9
Mrpl28
Mthfd1
Nap1l1
Nasp
Ncapd2
Ncapd3
Ncapg
Ncapg2
Ncaph
Ndc80
Nek2
Nrm
Nsd2
Nucks1
Nuf2
Nup62
Nusap1
Nxt1
Odc1
Pbk
Pclaf
Pfdn6
Plk1
Plk4
Pmf1
Pola1
Pole3
Ppil1
Prc1
Prim1
Prr11
Ptma
Pttg1
RP23-185B14.1
RP23-387F9.3
Racgap1
Rad18
Rad21
Rad51
Rad51ap1
Rad54l
Ran
Ranbp1
Rangap1
Reep4
Rfc2
Rfc4
Rfc5
Rnaseh2a
Rnaseh2c
Rpa2
Rrm1
Rrm2
Sae1
Sapcd2
Sf3b5
Sgol1
Sgol2a
Shcbp1
Siva1
Ska1
Slbp
Slfn9
Smc1a
Smc2
Smc4
Smc6
Spag5
Spc24
Spc25
Spdl1
Ssrp1
Stmn1
Suz12
Syce2
Tacc3
Tceal9
Timm8a1
Tipin
Tk1
Top2a
Topbp1
Tpm4
Tpx2
Trip13
Ttk
Tuba1b
Tuba4a
Tubb4b
Tubb5
Tyms
Ube2c
Ube2s
Ube2t
Uhrf1
Usp1
Vrk1
