## Supplemental Table S9 for "Endocrine disruption of early uterine differentiation causes adenocarcinoma mediated by Wnt/β-catenin- and PI3K/AKT signaling"

### Sheet: Supp Table S9
Supplemental Table S9: Uterine cancer (DES cluster 5 DEGs) overlapped with Pten conditional knock out prostate tumors versus normal prostate
Bioset vs Bioset common genes record downloaded from Correlation Engine(2022/02/27 21:51:52)
https://niehs.ce.basespace.illumina.com/c/search/ka/?type=bioset&id=1666587#subcat=PTEN&subcatid=22282&subcatid2=195793&tab=sd
DES cluster 5 _ no BC data 091621(Genes:525) vs. Prostate tumors by luminal cell specific Pten KO (Nkx3.1-CreERT) for 3mo _vs_ normal (KO uninduced)(Genes:9192) Common Genes:(392)
Gene	EntrezGene ID	Description	Bioset1 Imported ID	Bioset1 Rank	Fold Change 1	Bioset2 Imported ID	Bioset2 Rank	Fold Change 2
Krt5	110308	keratin 5	Krt5	2	12.0156	110308	1890	3.8821
Clca1	23844	chloride channel accessory 1	Clca1	3	9.6279	23844	44	64.145
Ccl6	20305	chemokine (C-C motif) ligand 6	Ccl6	6	8.2386	20305	4893	1.871
Rad51b	19363	RAD51 paralog B	Rad51b	7	6.3599	19363	127	37.6652
Fcgbp	215384	Fc fragment of IgG binding protein	Fcgbp	10	5.2786	215384	6370	-1.5619
Ramp2	54409	receptor (calcitonin) activity modifying protein 2	Ramp2	12	5.0721	54409	789	7.9313
Wfdc18	14038	WAP four-disulfide core domain 18	Wfdc18	13	4.8117	14038	4	182.318
Padi2	18600	peptidyl arginine deiminase, type II	Padi2	16	3.2094	18600	817	7.7632
Lrmp	16970	lymphoid-restricted membrane protein	Lrmp	18	2.9602	16970	2569	3.0451
Pglyrp1	21946	peptidoglycan recognition protein 1	Pglyrp1	19	2.9583	21946	66	53.6028
Gsta4	14860	glutathione S-transferase, alpha 4	Gsta4	22	2.8697	14860	597	10.4288
Agr2	23795	anterior gradient 2	Agr2	23	2.8236	23795	280	-19.1234
Meis2	17536	Meis homeobox 2	Meis2	24	2.7945	17536	208	24.5462
Dhrs3	20148	dehydrogenase/reductase (SDR family) member 3	Dhrs3	25	2.7785	20148	689	8.974
Rbp1	19659	retinol binding protein 1, cellular	Rbp1	27	2.6577	19659	6828	1.4849
Aqp4	11829	aquaporin 4	Aqp4	28	2.5864	11829	905	7.1628
Tmem213	77522	transmembrane protein 213	Tmem213	29	2.5318	77522	682	9.0801
Pigr	18703	polymeric immunoglobulin receptor	Pigr	31	2.5208	18703	589	10.5688
Cd14	12475	CD14 antigen	Cd14	32	2.4484	12475	301	18.2455
Arg1	11846	arginase, liver	Arg1	34	2.3864	11846	115	39.5806
Golm1	105348	golgi membrane protein 1	Golm1	36	2.3628	105348	1974	3.7435
Prdx5	54683	peroxiredoxin 5	Prdx5	37	2.3542	54683	3688	2.3029
Anxa2	12306	annexin A2	Anxa2	39	2.332	12306	1175	5.7004
Gsto1	14873	glutathione S-transferase omega 1	Gsto1	41	2.3087	14873	275	19.4407
Smim14	68552	small integral membrane protein 14	Smim14	43	2.2915	68552	3694	-2.2995
Mgst1	56615	microsomal glutathione S-transferase 1	Mgst1	45	2.2123	56615	800	7.8737
Tspan8	216350	tetraspanin 8	Tspan8	46	2.2016	216350	1275	5.3565
Sp110	109032	Sp110 nuclear body protein	Sp110	47	2.2	109032	1101	6.0756
Srgn	19073	serglycin	Srgn	49	2.197	19073	184	27.4959
Cfb	14962	complement factor B	Cfb	51	2.1817	14962	1308	5.2515
Qsox1	104009	quiescin Q6 sulfhydryl oxidase 1	Qsox1	52	2.1521	104009	243	22.0449
Anxa3	11745	annexin A3	Anxa3	54	2.1461	11745	632	9.8532
Mfsd4a	213006	major facilitator superfamily domain containing 4A	Mfsd4	55	2.145	213006	278	19.2439
Aqp5	11830	aquaporin 5	Aqp5	59	2.1073	11830	812	7.7937
Padi1	18599	peptidyl arginine deiminase, type I	Padi1	60	2.1071	18599	72	50.534
Tgm2	21817	transglutaminase 2, C polypeptide	Tgm2	61	2.0955	21817	1554	4.543
Muc13	17063	mucin 13, epithelial transmembrane	Muc13	64	2.0276	17063	2188	3.4766
Itgam	16409	integrin alpha M	Itgam	69	1.9981	16409	3643	2.3247
Plscr1	22038	phospholipid scramblase 1	Plscr1	70	1.9959	22038	2523	3.0847
Sat1	20229	spermidine/spermine N1-acetyl transferase 1	Sat1	71	1.9887	20229	2907	2.7663
B2m	12010	beta-2 microglobulin	B2m	72	1.9855	12010	4396	2.0197
Pla2g16	225845	phospholipase A2, group XVI	Pla2g16	73	1.9817	225845	7173	1.4368
Plac8	231507	placenta-specific 8	Plac8	75	1.9757	231507	1446	-4.8238
Krt13	16663	keratin 13	Krt13	77	1.9748	16663	105	41.5308
S100a14	66166	S100 calcium binding protein A14	S100a14	78	1.9692	66166	199	25.0055
Isg20	57444	interferon-stimulated protein	Isg20	82	1.9255	57444	2582	3.0351
S100a1	20193	S100 calcium binding protein A1	S100a1	84	1.9131	20193	727	8.5845
Iqgap2	544963	IQ motif containing GTPase activating protein 2	Iqgap2	85	1.9119	544963	3531	-2.3781
Slc16a11	216867	solute carrier family 16 (monocarboxylic acid transporters), member 11	Slc16a11	88	1.8918	216867	943	6.9023
Foxq1	15220	forkhead box Q1	Foxq1	90	1.8806	15220	1959	3.7695
Ly6a	110454	lymphocyte antigen 6 complex, locus A	Ly6a	91	1.8765	110454	266	19.817
Lmo4	16911	LIM domain only 4	Lmo4	93	1.8698	16911	2194	3.4677
Pmm1	29858	phosphomannomutase 1	Pmm1	97	1.8476	29858	8895	-1.2338
Muc4	140474	mucin 4	Muc4	98	1.8454	140474	580	10.7328
Camk2n1	66259	calcium/calmodulin-dependent protein kinase II inhibitor 1	Camk2n1	100	1.8419	66259	2058	3.6399
Runx1	12394	runt related transcription factor 1	Runx1	101	1.8314	12394	930	6.9955
Tnfaip8	106869	tumor necrosis factor, alpha-induced protein 8	Tnfaip8	103	1.818	106869	723	8.645
Ceacam1	26365	carcinoembryonic antigen-related cell adhesion molecule 1	Ceacam1	106	1.8144	26365	6136	1.6026
Pdzk1ip1	67182	PDZK1 interacting protein 1	Pdzk1ip1	108	1.8106	67182	5849	1.6549
F3	14066	coagulation factor III	F3	109	1.8066	14066	662	9.3209
S100a11	20195	S100 calcium binding protein A11	S100a11	111	1.7979	20195	380	14.9944
Ahcyl2	74340	S-adenosylhomocysteine hydrolase-like 2	Ahcyl2	117	1.7704	74340	9089	-1.2114
Mgat4a	269181	mannoside acetylglucosaminyltransferase 4, isoenzyme A	Mgat4a	118	1.77	269181	1271	5.3838
Hopx	74318	HOP homeobox	Hopx	119	1.7677	74318	8146	1.3122
Ctss	13040	cathepsin S	Ctss	120	1.7604	13040	903	7.1758
Rnf186	66825	ring finger protein 186	Rnf186	122	1.7498	66825	459	12.739
Krt18	16668	keratin 18	Krt18	126	1.7383	16668	7327	-1.416
Mgst3	66447	microsomal glutathione S-transferase 3	Mgst3	131	1.7232	66447	5238	1.7895
Psmb10	19171	proteasome (prosome, macropain) subunit, beta type 10	Psmb10	132	1.7142	19171	1909	3.8581
Akr1b10	67861	aldo-keto reductase family 1, member B10 (aldose reductase)	Akr1b10	133	1.7121	67861	7719	1.3612
Ttc36	192653	tetratricopeptide repeat domain 36	Ttc36	136	1.7063	192653	559	11.099
Hipk1	15257	homeodomain interacting protein kinase 1	Hipk1	137	1.7058	15257	6342	1.567
H2-K1	14972	histocompatibility 2, K1, K region	H2-K1	139	1.6908	14972	788	7.9471
Rgs10	67865	regulator of G-protein signalling 10	Rgs10	140	1.6824	67865	1968	3.7555
Ddr2	18214	discoidin domain receptor family, member 2	Ddr2	141	1.6815	18214	1114	-5.9859
Wars	22375	tryptophanyl-tRNA synthetase	Wars	142	1.6801	22375	967	-6.7814
Cbr3	109857	carbonyl reductase 3	Cbr3	143	1.678	109857	1903	3.8653
Tst	22117	thiosulfate sulfurtransferase, mitochondrial	Tst	144	1.6733	22117	2273	-3.3594
Psme2	19188	proteasome (prosome, macropain) activator subunit 2 (PA28 beta)	Psme2	145	1.6725	19188	3254	2.5264
Ifi203	15950	interferon activated gene 203	Ifi203	150	1.6588	15950	395	14.7097
Gbp4	17472	guanylate binding protein 4	Gbp4	151	1.652	17472	399	14.4831
Pdlim4	30794	PDZ and LIM domain 4	Pdlim4	152	1.6513	30794	3328	-2.4892
Ppp2r3a	235542	protein phosphatase 2, regulatory subunit B'', alpha	Ppp2r3a	154	1.6486	235542	2069	3.6262
Mndal	100040462	myeloid nuclear differentiation antigen like	Mndal	157	1.6413	100040462	931	6.9897
Psmb9	16912	proteasome (prosome, macropain) subunit, beta type 9 (large multifunctional peptidase 2)	Psmb9	159	1.6406	16912	786	7.9823
Jdp2	81703	Jun dimerization protein 2	Jdp2	161	1.6346	81703	1984	3.7361
Cd2ap	12488	CD2-associated protein	Cd2ap	162	1.6332	12488	4321	2.0455
Tmod3	50875	tropomodulin 3	Tmod3	163	1.6331	50875	4409	2.0176
Plet1	76509	placenta expressed transcript 1	Plet1	168	1.6277	76509	3388	2.4565
Vmp1	75909	vacuole membrane protein 1	Vmp1	169	1.6275	75909	7148	-1.4405
Ank	11732	progressive ankylosis	Ank	170	1.6265	11732	2224	3.4199
Ahnak	66395	AHNAK nucleoprotein (desmoyokin)	Ahnak	171	1.6261	66395	1485	4.6808
Irf7	54123	interferon regulatory factor 7	Irf7	173	1.6241	54123	172	28.9453
Ikzf2	22779	IKAROS family zinc finger 2	Ikzf2	174	1.6158	22779	2470	3.1498
Gda	14544	guanine deaminase	Gda	176	1.615	14544	325	17.1561
Muc1	17829	mucin 1, transmembrane	Muc1	178	1.6135	17829	48	61.6137
Psmb8	16913	proteasome (prosome, macropain) subunit, beta type 8 (large multifunctional peptidase 7)	Psmb8	179	1.6102	16913	484	12.2907
Mllt3	70122	myeloid/lymphoid or mixed-lineage leukemia; translocated to, 3	Mllt3	180	1.6078	70122	1360	5.0601
Lypd8	70163	LY6/PLAUR domain containing 8	Lypd8	181	1.605	70163	669	9.2222
Krt7	110310	keratin 7	Krt7	182	1.6035	110310	481	12.4096
Acsm3	20216	acyl-CoA synthetase medium-chain family member 3	Acsm3	183	1.6029	20216	3223	2.544
Cpm	70574	carboxypeptidase M	Cpm	184	1.6009	70574	4586	-1.9595
Ifit1	15957	interferon-induced protein with tetratricopeptide repeats 1	Ifit1	185	1.5985	15957	71	51.3105
Psme1	19186	proteasome (prosome, macropain) activator subunit 1 (PA28 alpha)	Psme1	186	1.5939	19186	2776	2.8612
Bace2	56175	beta-site APP-cleaving enzyme 2	Bace2	190	1.5825	56175	853	7.4841
S100a16	67860	S100 calcium binding protein A16	S100a16	191	1.5822	67860	923	7.0251
Ptpru	19273	protein tyrosine phosphatase, receptor type, U	Ptpru	192	1.5813	19273	464	12.6726
Slc34a2	20531	solute carrier family 34 (sodium phosphate), member 2	Slc34a2	193	1.5753	20531	365	15.5427
Capn5	12337	calpain 5	Capn5	194	1.575	12337	3298	2.5012
Sppl2a	66552	signal peptide peptidase like 2A	Sppl2a	197	1.5726	66552	2328	3.2936
Etv1	14009	ets variant 1	Etv1	198	1.5688	14009	4625	-1.9463
Tacstd2	56753	tumor-associated calcium signal transducer 2	Tacstd2	201	1.561	56753	364	15.5727
Nupr1	56312	nuclear protein transcription regulator 1	Nupr1	202	1.5597	56312	109	40.3702
Lrrc26	227618	leucine rich repeat containing 26	Lrrc26	205	1.5561	227618	822	7.697
Stard10	56018	START domain containing 10	Stard10	206	1.5517	56018	3887	-2.216
Six1	20471	sine oculis-related homeobox 1	Six1	207	1.5516	20471	600	10.3174
Evpl	14027	envoplakin	Evpl	209	1.5478	14027	2264	3.3731
Lgals3	16854	lectin, galactose binding, soluble 3	Lgals3	210	1.5465	16854	475	12.4743
Acsl1	14081	acyl-CoA synthetase long-chain family member 1	Acsl1	212	1.5435	14081	7345	-1.4133
Iigp1	60440	interferon inducible GTPase 1	Iigp1	213	1.5413	60440	190	26.5715
Naip1	17940	NLR family, apoptosis inhibitory protein 1	Naip1	214	1.5409	17940	156	31.7238
Lgals12	56072	lectin, galactose binding, soluble 12	Lgals12	215	1.5391	56072	1404	4.9544
Sec11c	66286	SEC11 homolog C, signal peptidase complex subunit	Sec11c	217	1.5349	66286	2647	-2.9759
Cracr2b	213573	calcium release activated channel regulator 2B	Cracr2b	221	1.5226	213573	2861	2.8012
Fxyd3	17178	FXYD domain-containing ion transport regulator 3	Fxyd3	222	1.5222	17178	1272	5.3761
Padi4	18602	peptidyl arginine deiminase, type IV	Padi4	224	1.5179	18602	42	66.6813
Sfn	55948	stratifin	Sfn	229	1.5146	55948	3520	2.3863
Chad	12643	chondroadherin	Chad	236	1.5028	12643	861	7.4415
Txnip	56338	thioredoxin interacting protein	Txnip	237	1.5026	56338	2513	3.0957
Ltbp1	268977	latent transforming growth factor beta binding protein 1	Ltbp1	238	1.5021	268977	545	11.2748
Uap1	107652	UDP-N-acetylglucosamine pyrophosphorylase 1	Uap1	240	1.4952	107652	8789	-1.2456
Entpd8	72090	ectonucleoside triphosphate diphosphohydrolase 8	Entpd8	241	1.4952	72090	1405	4.9519
Nr2f2	11819	nuclear receptor subfamily 2, group F, member 2	Nr2f2	243	1.4928	11819	1681	4.3052
Cib1	23991	calcium and integrin binding 1 (calmyrin)	Cib1	246	1.4875	23991	3788	2.2627
Fam46a	212943	family with sequence similarity 46, member A	Fam46a	248	1.4814	212943	6427	1.5515
Zfp750	319530	zinc finger protein 750	Zfp750	249	1.4808	319530	593	10.445
Cd24a	12484	CD24a antigen	Cd24a	250	1.479	12484	6439	-1.5497
Srd5a1	78925	steroid 5 alpha-reductase 1	Srd5a1	251	1.479	78925	882	7.2942
Slc44a4	70129	solute carrier family 44, member 4	Slc44a4	254	1.4674	70129	3881	2.2197
Sypl	19027	synaptophysin-like protein	Sypl	255	1.4662	19027	7019	-1.4598
Plekhb2	226971	pleckstrin homology domain containing, family B (evectins) member 2	Plekhb2	258	1.4614	226971	2609	3.0052
Pfn2	18645	profilin 2	Pfn2	259	1.4613	18645	3441	2.4255
Spint2	20733	serine protease inhibitor, Kunitz type 2	Spint2	260	1.4602	20733	8923	1.2314
Blvrb	233016	biliverdin reductase B (flavin reductase (NADPH))	Blvrb	265	1.4578	233016	6901	1.4743
Slc12a2	20496	solute carrier family 12, member 2	Slc12a2	267	1.4539	20496	2017	3.698
Myof	226101	myoferlin	Myof	268	1.4515	226101	385	14.8748
Prkab1	19079	protein kinase, AMP-activated, beta 1 non-catalytic subunit	Prkab1	271	1.4476	19079	8541	1.2725
Serpinb11	66957	serine (or cysteine) peptidase inhibitor, clade B (ovalbumin), member 11	Serpinb11	272	1.4456	66957	1025	6.4376
Syt8	55925	synaptotagmin VIII	Syt8	274	1.4409	55925	195	25.55
Dmbt1	12945	deleted in malignant brain tumors 1	Dmbt1	276	1.4359	12945	372	15.2658
Ces2g	72361	carboxylesterase 2G	Ces2g	277	1.4316	72361	3397	2.4497
Hoxb3	15410	homeobox B3	Hoxb3	280	1.4272	15410	1643	4.3649
Rer1	67830	retention in endoplasmic reticulum sorting receptor 1	Rer1	281	1.4265	67830	5964	-1.6327
Fmo2	55990	flavin containing monooxygenase 2	Fmo2	283	1.4251	55990	6189	1.5951
Cbr2	12409	carbonyl reductase 2	Cbr2	284	1.4248	12409	557	11.1393
Fam174b	100038347	family with sequence similarity 174, member B	Fam174b	292	1.4177	100038347	7332	-1.415
Irf1	16362	interferon regulatory factor 1	Irf1	297	1.4127	16362	1386	5.0042
Acadl	11363	acyl-Coenzyme A dehydrogenase, long-chain	Acadl	300	1.4086	11363	8853	-1.2391
Rhpn2	52428	rhophilin, Rho GTPase binding protein 2	Rhpn2	302	1.4075	52428	5815	1.6597
Ubc	22190	ubiquitin C	Ubc	303	1.4072	22190	7378	-1.4083
Tmem173	72512	transmembrane protein 173	Tmem173	307	1.4046	72512	1622	4.4192
Acadm	11364	acyl-Coenzyme A dehydrogenase, medium chain	Acadm	309	1.4043	11364	5056	1.836
Mlph	171531	melanophilin	Mlph	312	1.3973	171531	7040	-1.4563
Gsta3	14859	glutathione S-transferase, alpha 3	Gsta3	317	1.3944	14859	4347	2.037
Elf3	13710	E74-like factor 3	Elf3	318	1.3941	13710	439	13.3192
Lpcat4	99010	lysophosphatidylcholine acyltransferase 4	Lpcat4	319	1.3939	99010	936	6.9566
Sox9	20682	SRY (sex determining region Y)-box 9	Sox9	321	1.3926	20682	3196	2.5629
Cited2	17684	Cbp/p300-interacting transactivator, with Glu/Asp-rich carboxy-terminal domain, 2	Cited2	326	1.3855	17684	2993	-2.704
Fer1l4	74562	fer-1-like 4 (C. elegans)	Fer1l4	329	1.3796	74562	819	7.7395
Mboat2	67216	membrane bound O-acyltransferase domain containing 2	Mboat2	331	1.3789	67216	1221	5.5207
Wwc1	211652	WW, C2 and coiled-coil domain containing 1	Wwc1	332	1.3788	211652	3514	2.3893
Vsig1	78789	V-set and immunoglobulin domain containing 1	Vsig1	333	1.3785	78789	1044	6.3626
Dab1	13131	disabled 1	Dab1	334	1.3781	13131	1476	4.7167
Dap	223453	death-associated protein	Dap	335	1.3781	223453	7483	-1.3944
Spint1	20732	serine protease inhibitor, Kunitz type 1	Spint1	338	1.3761	20732	2690	2.9385
Ube2l6	56791	ubiquitin-conjugating enzyme E2L 6	Ube2l6	340	1.3749	56791	507	11.9285
Krt19	16669	keratin 19	Krt19	342	1.3747	16669	3648	2.3217
Tmem87b	72477	transmembrane protein 87B	Tmem87b	343	1.373	72477	5748	-1.6746
Gstt2	14872	glutathione S-transferase, theta 2	Gstt2	344	1.3727	14872	7640	-1.3722
Gmds	218138	GDP-mannose 4, 6-dehydratase	Gmds	346	1.3716	218138	6240	1.5864
Dram2	67171	DNA-damage regulated autophagy modulator 2	Dram2	347	1.3705	67171	2724	2.9088
Aldh3a1	11670	aldehyde dehydrogenase family 3, subfamily A1	Aldh3a1	348	1.3705	11670	1668	4.3329
Nfkbia	18035	nuclear factor of kappa light polypeptide gene enhancer in B cells inhibitor, alpha	Nfkbia	350	1.3668	18035	3503	2.3937
Mocs2	17434	molybdenum cofactor synthesis 2	Mocs2	356	1.3617	17434	8711	1.2527
Cyba	13057	cytochrome b-245, alpha polypeptide	Cyba	359	1.3606	13057	598	10.4152
Rhbdl2	230726	rhomboid like 2	Rhbdl2	360	1.3602	230726	398	14.4947
Abhd17c	70178	abhydrolase domain containing 17C	Abhd17c	363	1.3571	70178	3859	2.2318
Ifi27l2a	76933	interferon, alpha-inducible protein 27 like 2A	Ifi27l2a	370	1.3537	76933	298	18.286
Gbp2	14469	guanylate binding protein 2	Gbp2	372	1.3526	14469	375	15.1724
Galnt12	230145	polypeptide N-acetylgalactosaminyltransferase 12	Galnt12	375	1.3502	230145	1259	5.412
Krt8	16691	keratin 8	Krt8	376	1.3499	16691	4342	2.0398
Tmco3	234076	transmembrane and coiled-coil domains 3	Tmco3	379	1.348	234076	5090	1.822
Me1	17436	malic enzyme 1, NADP(+)-dependent, cytosolic	Me1	380	1.3463	17436	3222	2.5442
Ehd4	98878	EH-domain containing 4	Ehd4	382	1.3452	98878	3740	2.2818
Rhov	228543	ras homolog family member V	Rhov	383	1.3444	228543	891	7.2598
Foxp1	108655	forkhead box P1	Foxp1	384	1.3439	108655	4299	2.056
Cped1	214642	cadherin-like and PC-esterase domain containing 1	Cped1	387	1.3422	214642	6602	-1.521
Usp25	30940	ubiquitin specific peptidase 25	Usp25	389	1.3414	30940	3557	2.3664
Rbm47	245945	RNA binding motif protein 47	Rbm47	395	1.339	245945	8409	-1.2845
Tmed3	66111	transmembrane p24 trafficking protein 3	Tmed3	398	1.3373	66111	533	-11.4764
Tspan12	269831	tetraspanin 12	Tspan12	399	1.3367	269831	5193	-1.7999
Atl2	56298	atlastin GTPase 2	Atl2	402	1.3334	56298	3313	2.4959
Tmprss4	214523	transmembrane protease, serine 4	Tmprss4	403	1.3327	214523	185	27.2578
Pfdn5	56612	prefoldin 5	Pfdn5	406	1.3312	56612	3868	-2.2254
Endod1	71946	endonuclease domain containing 1	Endod1	407	1.331	71946	5999	1.6261
Stx7	53331	syntaxin 7	Stx7	408	1.331	53331	4841	1.8844
Serp1	28146	stress-associated endoplasmic reticulum protein 1	Serp1	409	1.3304	28146	2046	-3.6595
Cdc42ep5	58804	CDC42 effector protein (Rho GTPase binding) 5	Cdc42ep5	410	1.3288	58804	2784	2.8558
Atp10b	319767	ATPase, class V, type 10B	Atp10b	411	1.3288	319767	634	9.7958
Epsti1	108670	epithelial stromal interaction 1 (breast)	Epsti1	412	1.3281	108670	622	9.9914
Abracl	73112	ABRA C-terminal like	Abracl	413	1.3271	73112	6350	-1.5658
Fut8	53618	fucosyltransferase 8	Fut8	414	1.3259	53618	2358	-3.2617
Gbp9	236573	guanylate-binding protein 9	Gbp9	418	1.323	236573	260	20.3028
Slfn5	327978	schlafen 5	Slfn5	419	1.3224	327978	710	8.753
Rab27a	11891	RAB27A, member RAS oncogene family	Rab27a	423	1.3204	11891	645	9.6066
Rps6ka3	110651	ribosomal protein S6 kinase polypeptide 3	Rps6ka3	425	1.3203	110651	8554	1.2706
Irgm1	15944	immunity-related GTPase family M member 1	Irgm1	427	1.3192	15944	644	9.6208
H2-D1	14964	histocompatibility 2, D region locus 1	H2-D1	430	1.3187	14964	815	7.7704
Sgms1	208449	sphingomyelin synthase 1	Sgms1	432	1.3179	208449	6687	1.5074
Cldn3	12739	claudin 3	Cldn3	437	1.3143	12739	5861	1.6526
Tmc5	74424	transmembrane channel-like gene family 5	Tmc5	438	1.3136	74424	241	22.1234
Cdh1	12550	cadherin 1	Cdh1	441	1.3125	12550	1538	4.5715
Ifi47	15953	interferon gamma inducible protein 47	Ifi47	447	1.3108	15953	193	25.8742
Sh3bgrl2	212531	SH3 domain binding glutamic acid-rich protein like 2	Sh3bgrl2	451	1.3088	212531	4155	2.1138
Fam83e	73813	family with sequence similarity 83, member E	Fam83e	453	1.3083	73813	203	24.8839
Muc20	224116	mucin 20	Muc20	454	1.3078	224116	390	14.773
Cast	12380	calpastatin	Cast	456	1.3065	12380	2613	3.0036
Stat1	20846	signal transducer and activator of transcription 1	Stat1	457	1.3056	20846	384	14.8893
Zfp36l1	12192	zinc finger protein 36, C3H type-like 1	Zfp36l1	462	1.3042	12192	1255	5.4351
Ces1d	104158	carboxylesterase 1D	Ces1d	464	1.303	104158	1834	3.9828
Trim12c	319236	tripartite motif-containing 12C	Trim12c	470	1.3012	319236	1606	4.445
B3gnt3	72297	UDP-GlcNAc:betaGal beta-1,3-N-acetylglucosaminyltransferase 3	B3gnt3	472	1.3005	72297	782	8.0643
Unc93b1	54445	unc-93 homolog B1 (C. elegans)	Unc93b1	476	1.2998	54445	2532	3.0761
Scp2	20280	sterol carrier protein 2, liver	Scp2	478	1.2992	20280	4930	-1.8615
Slco1a5	108096	solute carrier organic anion transporter family, member 1a5	Slco1a5	479	1.2991	108096	2711	2.9175
Gabarap	56486	gamma-aminobutyric acid receptor associated protein	Gabarap	481	1.2985	56486	5263	-1.7828
Srrm1	51796	serine/arginine repetitive matrix 1	Srrm1	483	1.2965	51796	8645	1.26
Klf3	16599	Kruppel-like factor 3 (basic)	Klf3	484	1.296	16599	2277	3.3524
Acp5	11433	acid phosphatase 5, tartrate resistant	Acp5	486	1.2956	11433	897	7.2045
Ttc9	69480	tetratricopeptide repeat domain 9	Ttc9	488	1.2952	69480	289	18.7742
Aldh2	11669	aldehyde dehydrogenase 2, mitochondrial	Aldh2	489	1.2951	11669	1203	-5.5948
Serpinb1a	66222	serine (or cysteine) peptidase inhibitor, clade B, member 1a	Serpinb1a	490	1.2946	66222	3673	2.3106
Add1	11518	adducin 1 (alpha)	Add1	492	1.2942	11518	9158	1.2045
Scamp2	24044	secretory carrier membrane protein 2	Scamp2	495	1.2937	24044	8300	1.2961
Ezr	22350	ezrin	Ezr	496	1.293	22350	4779	-1.8999
Lamtor2	83409	late endosomal/lysosomal adaptor, MAPK and MTOR activator 2	Lamtor2	498	1.2926	83409	3757	-2.2745
Sh3bgrl3	73723	SH3 domain binding glutamic acid-rich protein-like 3	Sh3bgrl3	502	1.2906	73723	5855	1.653
Mtss1	211401	metastasis suppressor 1	Mtss1	508	1.2892	211401	3699	2.2972
Tchh	99681	trichohyalin	Tchh	512	1.2884	99681	493	12.1528
Samd9l	209086	sterile alpha motif domain containing 9-like	Samd9l	513	1.2882	209086	250	21.4613
Zdhhc14	224454	zinc finger, DHHC domain containing 14	Zdhhc14	517	1.2867	224454	5394	1.7518
Rab27b	80718	RAB27B, member RAS oncogene family	Rab27b	518	1.286	80718	6056	1.6154
Mprip	26936	myosin phosphatase Rho interacting protein	Mprip	520	1.2858	26936	3549	2.3687
Cavin3	109042	caveolae associated 3	Prkcdbp	524	1.2844	109042	6184	1.5962
Ergic1	67458	endoplasmic reticulum-golgi intermediate compartment (ERGIC) 1	Ergic1	525	1.2841	67458	7474	-1.3957
Rpl3	27367	ribosomal protein L3	Rpl3	523	-1.2845	27367	4156	-2.1117
Rps15a	267019	ribosomal protein S15A	Rps15a	521	-1.2856	267019	3785	-2.264
Nipsnap1	18082	nipsnap homolog 1	Nipsnap1	515	-1.2873	18082	4255	2.0706
Tenm4	23966	teneurin transmembrane protein 4	Tenm4	514	-1.288	23966	756	8.3421
Tspo	12257	translocator protein	Tspo	510	-1.2885	12257	1955	3.7765
Efnb2	13642	ephrin B2	Efnb2	509	-1.2891	13642	1479	4.7067
Evl	14026	Ena-vasodilator stimulated phosphoprotein	Evl	505	-1.29	14026	8657	-1.2586
Jak2	16452	Janus kinase 2	Jak2	503	-1.2904	16452	5019	1.8425
Ccdc102a	234582	coiled-coil domain containing 102A	Ccdc102a	497	-1.2929	234582	4565	1.9656
Pdgfc	54635	platelet-derived growth factor, C polypeptide	Pdgfc	493	-1.294	54635	8744	-1.2506
Chac2	68044	ChaC, cation transport regulator 2	Chac2	485	-1.2958	68044	5787	1.6664
Bcam	57278	basal cell adhesion molecule	Bcam	475	-1.2998	57278	6358	1.565
Pik3r1	18708	phosphoinositide-3-kinase regulatory subunit 1	Pik3r1	474	-1.3	18708	1667	4.3353
Sh3pxd2b	268396	SH3 and PX domains 2B	Sh3pxd2b	473	-1.3004	268396	763	8.2749
Anp32b	67628	acidic (leucine-rich) nuclear phosphoprotein 32 family, member B	Anp32b	469	-1.3013	67628	8144	-1.3125
Atrx	22589	ATRX, chromatin remodeler	Atrx	468	-1.302	22589	8797	1.2442
Rpl39	67248	ribosomal protein L39	Rpl39	466	-1.3022	67248	2830	-2.8233
Tsnax	53424	translin-associated factor X	Tsnax	463	-1.304	53424	8981	-1.2247
Nop58	55989	NOP58 ribonucleoprotein	Nop58	461	-1.3043	55989	6605	-1.5205
Trp53	22059	transformation related protein 53	Trp53	460	-1.3047	22059	4706	1.9191
Bex3	12070	brain expressed X-linked 3	Ngfrap1	459	-1.305	12070	7845	-1.3463
Pdgfa	18590	platelet derived growth factor, alpha	Pdgfa	455	-1.3076	18590	3652	2.3206
Plb1	665270	phospholipase B1	Plb1	450	-1.3094	665270	1660	4.3419
Sec11a	56529	SEC11 homolog A, signal peptidase complex subunit	Sec11a	448	-1.3101	56529	3903	-2.2095
Zfp704	170753	zinc finger protein 704	Zfp704	446	-1.311	170753	6112	-1.6079
Fkbp3	30795	FK506 binding protein 3	Fkbp3	445	-1.3111	30795	2966	-2.7197
Gas2l3	237436	growth arrest-specific 2 like 3	Gas2l3	442	-1.3124	237436	1240	5.4702
Uhrf2	109113	ubiquitin-like, containing PHD and RING finger domains 2	Uhrf2	443	-1.3124	109113	5821	1.659
Nme1	18102	NME/NM23 nucleoside diphosphate kinase 1	Nme1	436	-1.3152	18102	3255	-2.5264
Naaa	67111	N-acylethanolamine acid amidase	Naaa	434	-1.3174	67111	7410	1.404
Rps2	16898	ribosomal protein S2	Rps2	433	-1.3178	16898	7054	-1.4541
Tagln2	21346	transgelin 2	Tagln2	428	-1.3191	21346	3320	2.4929
Fzd6	14368	frizzled class receptor 6	Fzd6	424	-1.3203	14368	3980	2.1794
Helz	78455	helicase with zinc finger domain	Helz	422	-1.3208	78455	9093	1.2107
Prmt1	15469	protein arginine N-methyltransferase 1	Prmt1	420	-1.3221	15469	8311	-1.295
Armc10	67211	armadillo repeat containing 10	Armc10	415	-1.3254	67211	8122	1.315
Ywhaq	22630	tyrosine 3-monooxygenase/tryptophan 5-monooxygenase activation protein theta	Ywhaq	404	-1.3325	22630	8883	-1.2355
Sox7	20680	SRY (sex determining region Y)-box 7	Sox7	401	-1.3339	20680	5955	-1.6347
Bzw2	66912	basic leucine zipper and W2 domains 2	Bzw2	400	-1.3342	66912	2504	3.108
Gstm2	14863	glutathione S-transferase, mu 2	Gstm2	397	-1.3376	14863	4194	-2.0932
Rpl15	66480	ribosomal protein L15	Rpl15	394	-1.3392	66480	5696	-1.6836
Klf13	50794	Kruppel-like factor 13	Klf13	393	-1.3395	50794	8063	1.3208
Fndc1	68655	fibronectin type III domain containing 1	Fndc1	392	-1.3397	68655	4917	-1.8664
Ptpn22	19260	protein tyrosine phosphatase, non-receptor type 22 (lymphoid)	Ptpn22	391	-1.341	19260	4791	1.8971
Ncl	17975	nucleolin	Ncl	386	-1.3425	17975	6866	-1.4796
Zfp36l2	12193	zinc finger protein 36, C3H type-like 2	Zfp36l2	385	-1.3433	12193	7591	1.3795
Ptprs	19280	protein tyrosine phosphatase, receptor type, S	Ptprs	381	-1.3462	19280	1764	4.1166
Smc2	14211	structural maintenance of chromosomes 2	Smc2	377	-1.3495	14211	2337	3.2846
Klf5	12224	Kruppel-like factor 5	Klf5	374	-1.3508	12224	435	13.4085
Rpl36a	19982	ribosomal protein L36A	Rpl36a	371	-1.3535	19982	1889	-3.8837
Cbx6	494448	chromobox 6	Cbx6	369	-1.3538	494448	3062	2.6459
Acpp	56318	acid phosphatase, prostate	Acpp	367	-1.3557	56318	466	12.6497
Kctd14	233529	potassium channel tetramerisation domain containing 14	Kctd14	365	-1.3562	233529	1313	5.2382
Tgfbi	21810	transforming growth factor, beta induced	Tgfbi	362	-1.3584	21810	2303	3.3272
Tkt	21881	transketolase	Tkt	361	-1.3593	21881	4509	1.9832
Slc7a1	11987	solute carrier family 7 (cationic amino acid transporter, y+ system), member 1	Slc7a1	355	-1.3626	11987	1594	-4.4671
Minos1	433771	mitochondrial inner membrane organizing system 1	Minos1	353	-1.3637	433771	3752	-2.2767
Hspb1	15507	heat shock protein 1	Hspb1	352	-1.3665	15507	4603	-1.9538
Cadm1	54725	cell adhesion molecule 1	Cadm1	351	-1.3667	54725	1728	4.1981
Isyna1	71780	myo-inositol 1-phosphate synthase A1	Isyna1	341	-1.3747	71780	4636	1.9426
Ctsz	64138	cathepsin Z	Ctsz	336	-1.378	64138	8613	1.2636
Id3	15903	inhibitor of DNA binding 3	Id3	330	-1.3791	15903	521	-11.7499
Nt5e	23959	5' nucleotidase, ecto	Nt5e	325	-1.3865	23959	3093	2.6283
Aprt	11821	adenine phosphoribosyl transferase	Aprt	323	-1.3884	11821	3540	-2.3722
Gstm7	68312	glutathione S-transferase, mu 7	Gstm7	322	-1.3916	68312	4076	2.1448
Ldha	16828	lactate dehydrogenase A	Ldha	320	-1.393	16828	6596	1.5223
Mrps6	121022	mitochondrial ribosomal protein S6	Mrps6	316	-1.3945	121022	1458	-4.7844
Taf1d	75316	TATA-box binding protein associated factor, RNA polymerase I, D	Taf1d	313	-1.3965	75316	4731	-1.9109
Sv2b	64176	synaptic vesicle glycoprotein 2 b	Sv2b	311	-1.4	64176	628	9.9264
Tubb5	22154	tubulin, beta 5 class I	Tubb5	310	-1.403	22154	7742	1.3593
Mif	17319	macrophage migration inhibitory factor (glycosylation-inhibiting factor)	Mif	308	-1.4045	17319	3464	2.4124
Cyb5r3	109754	cytochrome b5 reductase 3	Cyb5r3	305	-1.4065	109754	3239	2.5344
Ckmt1	12716	creatine kinase, mitochondrial 1, ubiquitous	Ckmt1	306	-1.4065	12716	201	24.933
Aspa	11484	aspartoacylase	Aspa	304	-1.407	11484	202	24.9191
Egln1	112405	egl-9 family hypoxia-inducible factor 1	Egln1	301	-1.4078	112405	8337	1.2914
Rpsa	16785	ribosomal protein SA	Rpsa	296	-1.4131	16785	5447	-1.7379
Irs1	16367	insulin receptor substrate 1	Irs1	293	-1.4161	16367	1504	-4.6472
Ldhb	16832	lactate dehydrogenase B	Ldhb	291	-1.4177	16832	3750	-2.2786
Ran	19384	RAN, member RAS oncogene family	Ran	289	-1.4196	19384	8073	1.3201
Tpm3	59069	tropomyosin 3, gamma	Tpm3	285	-1.4234	59069	5594	1.704
Prdx6	11758	peroxiredoxin 6	Prdx6	273	-1.4414	11758	437	-13.3586
Ppia	268373	peptidylprolyl isomerase A	Ppia	270	-1.4478	268373	9010	-1.2211
Arl4c	320982	ADP-ribosylation factor-like 4C	Arl4c	263	-1.4596	320982	4899	1.8703
Atp1a1	11928	ATPase, Na+/K+ transporting, alpha 1 polypeptide	Atp1a1	256	-1.4655	11928	1340	5.1161
Rps4x	20102	ribosomal protein S4, X-linked	Rps4x	245	-1.4893	20102	3656	-2.3178
Nap1l1	53605	nucleosome assembly protein 1-like 1	Nap1l1	234	-1.5051	53605	8689	1.2557
Slc38a2	67760	solute carrier family 38, member 2	Slc38a2	233	-1.5063	67760	4066	-2.146
Ybx1	22608	Y box protein 1	Ybx1	232	-1.5116	22608	6404	1.5562
Slc1a1	20510	solute carrier family 1 (neuronal/epithelial high affinity glutamate transporter, system Xag), member 1	Slc1a1	226	-1.5155	20510	2091	3.6009
Crip1	12925	cysteine-rich protein 1 (intestinal)	Crip1	225	-1.5168	12925	6551	-1.5311
Hnrnpa1	15382	heterogeneous nuclear ribonucleoprotein A1	Hnrnpa1	219	-1.5244	15382	4038	-2.1564
Impdh2	23918	inosine monophosphate dehydrogenase 2	Impdh2	218	-1.529	23918	6080	-1.6112
Ptn	19242	pleiotrophin	Ptn	208	-1.5489	19242	2938	2.7457
Crip2	68337	cysteine rich protein 2	Crip2	204	-1.5568	68337	4582	-1.9606
Ctsl	13039	cathepsin L	Ctsl	199	-1.5658	13039	8250	1.3002
Npm1	18148	nucleophosmin 1	Npm1	196	-1.5732	18148	7574	-1.3821
Slc6a6	21366	solute carrier family 6 (neurotransmitter transporter, taurine), member 6	Slc6a6	195	-1.5734	21366	2284	3.3461
Alas1	11655	aminolevulinic acid synthase 1	Alas1	187	-1.5934	11655	2542	3.0697
Scd2	20250	stearoyl-Coenzyme A desaturase 2	Scd2	172	-1.6255	20250	4116	2.1286
Dst	13518	dystonin	Dst	167	-1.6279	13518	5438	-1.7406
Meis1	17268	Meis homeobox 1	Meis1	166	-1.6286	17268	3585	2.3546
Fkbp1a	14225	FK506 binding protein 1a	Fkbp1a	165	-1.6315	14225	6310	-1.5737
Barx2	12023	BarH-like homeobox 2	Barx2	164	-1.6316	12023	227	23.1959
Dbi	13167	diazepam binding inhibitor	Dbi	160	-1.6347	13167	6675	1.5093
Cyb5b	66427	cytochrome b5 type B	Cyb5b	155	-1.6472	66427	3825	-2.246
Plekhs1	226245	pleckstrin homology domain containing, family S member 1	Plekhs1	153	-1.6505	226245	5298	-1.7745
Oat	18242	ornithine aminotransferase	Oat	146	-1.6716	18242	2417	-3.207
Cfi	12630	complement component factor i	Cfi	135	-1.7067	12630	803	7.8409
Rpl22l1	68028	ribosomal protein L22 like 1	Rpl22l1	134	-1.7072	68028	4391	-2.0206
Cox7a2l	20463	cytochrome c oxidase subunit VIIa polypeptide 2-like	Cox7a2l	130	-1.7244	20463	2995	-2.7032
Ckb	12709	creatine kinase, brain	Ckb	129	-1.7354	12709	6165	-1.5988
Cfh	12628	complement component factor h	Cfh	128	-1.7362	12628	3675	2.3084
Chdh	218865	choline dehydrogenase	Chdh	125	-1.7411	218865	1133	5.8923
Laptm5	16792	lysosomal-associated protein transmembrane 5	Laptm5	121	-1.7521	16792	2104	3.5863
Tmsb10	19240	thymosin, beta 10	Tmsb10	116	-1.7761	19240	3814	2.2515
Thrsp	21835	thyroid hormone responsive	Thrsp	114	-1.7812	21835	409	14.085
Sdc4	20971	syndecan 4	Sdc4	110	-1.8006	20971	3172	2.5765
Mme	17380	membrane metallo endopeptidase	Mme	107	-1.8106	17380	5285	-1.7782
Slc25a48	328258	solute carrier family 25, member 48	Slc25a48	105	-1.8151	328258	342	16.3125
Fbln1	14114	fibulin 1	Fbln1	94	-1.8523	14114	5333	-1.7648
Stmn1	16765	stathmin 1	Stmn1	87	-1.8988	16765	5290	1.777
Tmem14c	66154	transmembrane protein 14C	Tmem14c	83	-1.9235	66154	8151	1.3116
Plat	18791	plasminogen activator, tissue	Plat	81	-1.9339	18791	1038	6.394
Napsa	16541	napsin A aspartic peptidase	Napsa	74	-1.9766	16541	2392	3.2261
Hddc2	69692	HD domain containing 2	Hddc2	68	-2.0136	69692	5004	-1.8453
Fam213a	70564	family with sequence similarity 213, member A	Fam213a	67	-2.0169	70564	7224	1.4294
Ctsb	13030	cathepsin B	Ctsb	65	-2.0236	13030	1688	4.2871
Chpt1	212862	choline phosphotransferase 1	Chpt1	57	-2.1222	212862	4958	1.8556
Tmem176a	66058	transmembrane protein 176A	Tmem176a	53	-2.1479	66058	1362	5.0564
Mt2	17750	metallothionein 2	Mt2	48	-2.1973	17750	159	-31.4549
Lbp	16803	lipopolysaccharide binding protein	Lbp	42	-2.2975	16803	424	13.6666
Tmem176b	65963	transmembrane protein 176B	Tmem176b	40	-2.3171	65963	1879	3.8979
Ifitm2	80876	interferon induced transmembrane protein 2	Ifitm2	35	-2.3835	80876	1170	5.7258
Tmem158	72309	transmembrane protein 158	Tmem158	30	-2.5221	72309	2349	3.2739
Anpep	16790	alanyl (membrane) aminopeptidase	Anpep	26	-2.7166	16790	615	10.0865
Ifitm3	66141	interferon induced transmembrane protein 3	Ifitm3	9	-5.7687	66141	429	13.5858
Ifitm1	68713	interferon induced transmembrane protein 1	Ifitm1	5	-9.2243	68713	986	6.6693
Tacstd2	56753	tumor-associated calcium signal transducer 2				329002	8197	1.3057
