## Supplemental Table S10 for "Endocrine disruption of early uterine differentiation causes adenocarcinoma mediated by Wnt/β-catenin- and PI3K/AKT signaling"

### Sheet: Antibodies
Supplemental Table S10: Antibodies used in the current study
Primary Antibody	Concentration	Dilution	Source	Cat. No.	RRID	Additional notes
Rabbit monoclonal anti-Aldh1a1	0.177 mg/ml	1:50	Abcam, MA	ab52492	AB_867566	Antigen retrieval, Blocking - normal goat serum, Block endogenous biotin and avidin, Primaray 1 hr RT, Biotinylated goat anti-rabbit IgG 30 min RT, labeling with Vectastain RTU kit label 30 min RT
Rabbit polyclonal anti-En2	0.5-1 mg/ml	1:250	Sigma-Aldrich. MO	AV31375	AB_1848149	Antigen retrieval, Blocking - Rodent Block M, Primaray 1 hr RT, Rabbit on rodent HRP polymer 30 min at RT
Rabbit monoclonal anti FoxA2/HNF3 (D56D6) XP	0.03mg/ml	1:150	Cell Signaling Technology, MA	8186	AB_10891055	Antigen retrieval, Blocking - Rodent Block M, Primaray 1 hr RT, Rabbit on rodent HRP polymer 30 min at RT
Goat polyclonal anti-Foxl2	0.5 mg/ml	1:200	Novus Biologicals, CO	NB100-1277	AB_2106187	Antigen retrieval, Blocking - normal horse serum, Block endogenous biotin and avidin, Primaray 1 hr RT, Biotinylated horse anti-goat IgG 30 min RT, labeling with Vectastain RTU kit label 30 min RT
Rabbit monoclonal anti-Olfm4 (D6Y5A) XP	0.6 mg/ml	1:1000	Cell Signaling Technology, MA	39141	AB_2650511	Antigen retrieval, Blocking - Rodent Block M, Primaray 1 hr RT, Rabbit on rodent HRP polymer 30 min at RT
Mouse Monoclonal anti-Topo II alpha (G-6)	0.2 mg/ml	1:1000	Santa Cruz Biotechnology, CA	sc-166934	AB_10611755	Antigen retrieval, Blocking - Normal horse serum, Primaray 1 hr RT, ImmPRESS HRP Horse anti-rabbit IgG polymer 30 min at RT
Rabbit polyclonal anti-Phospho-Akt (Ser473)		01:25:00	Cell Signaling Technology	9271	AB_329825	Antigen retrieval, Blocking - normal goat serum, Block endogenous biotin and avidin, Primaray 1 hr RT, Biotinylated goat anti-rabbit IgG 30 min RT, labeling with Vectastain RTU kit label 30 min RT
Monoclonal Rabbit IgG	0.7 mg/ml	various	Abcam	ab125938	RRID:AB_2924650	Negative control, dilution is same as comparison primary
Normal rabbit IgG	0.2 mg/ml	various	Millipore Sigma	N101	RRID:AB_2924651	Negative control, dilution is same as comparison primary
Secondary Antibody	Concentration	Dilution	Source	Cat. No.	RRID
Rabbit on rodent HRP polymer	Ready for use	No dilution	Biocare Medical	RMR625	RRID:AB_2924652
Biotinylated goat anti-rabbit IgG	1.5 mg/ml	1:500	Vector Laboratories	BA-1000	AB_2313606
Biotinylated horse anti-goat IgG	1.5 mg/ml	1:500	Vector Laboratories	BA-9500	AB_2336123
ImmPRESS HRP Horse anti-rabbit IgG Polymer	Kit	Kit	Vector Laboratories	MP-7401	AB_2336529
1) Antigen retrieval
1X EDTA (Biocare Medical) in Decloaker pressure Chamber for 15 min at 110C.
2) Blocking
Rodent Block M (Biocare Medical) for 20 min at RT
Normal goat serum (Jackson ImmunoResearch) for 20 min at RT
Normal horse serum (Jackson ImmunoResearch) for 20 min at RT
3) Blocking of endogenous biotin and avidin
Avidin-biotin blocking kit (Vector Laboratories) following manufacturer's instructions.

### Sheet: Sheet3
Antibody	Cat.No
Aldh1a1	ab52492	Abcam Cat# ab52492, RRID:AB_867566
Birc5	NB500-201
EN2
Foxa2
Foxl2	NB100-1277
GPX3	PA5-18677
GREB1	MABS62
Hif1a
Ki67
Krt14
Krt18	sc-51582
LF
Lgr5	PAB30456
Muc1	sc-7313
Olfm4	39141
PLAC8	ab122652
S100G
Sox17
Spink1	# MBS9606898
Top2a	sc-166934
Trp63
